# Time distributed data analysis by Cosinor.Online application

**DOI:** 10.1101/805960

**Authors:** Lubos Molcan

## Abstract

Disturbed biological oscillations often represent pathology and thus have a prognostic character. The most studied are 24-h (circadian) and shorter (ultradian) oscillations from them. A cosinor analysis often evaluates the presence and significance of circadian and ultradian rhythms. Skilled researchers can use MATLAB, R, Python, or other programming languages, while those less experienced often use outdated applications that require a specific operating system version or outdated add-ons. Therefore, we developed CosinorOnline, a simple web-based application coded in PHP and JavaScript to evaluate the presence and significance of different oscillations. Users can set the period length on the application’s page and insert their data. The results consist of a numerical evaluation and an adjustable plot. There is also a unique identifier to reload or immediately delete data analysis within one month. After this period, all data are automatically deleted from the app. We compared the functionality of CosinorOnline with Cosinor2 (R package) and Chronos-Fit (Windows app). The 24-h variability analysis was identical for all three applications. The evaluation of ultradian variability was the same for CosinorOnline and Cosinor2 and slightly different for Chronos-Fit. CosinorOnline and Chronos-Fit result in acrophase in units of time (decimal form), while Cosinor2 is in radians. In conclusion, CosinorOnline is a simple, easy-to-use web application to inspect time data that provides reliable results without additional installation and runs in modern web browsers. The application does not track users and aims to help users quickly decide whether their data is suitable for more profound analysis using cosinor analysis.
