## Supplementary Table 1 for "Time distributed data analysis by Cosinor.Online application"

### Sheet: Chronos-Fit
DataSet1 (24 points/24-h)						DataSet2 (48 points/24-h)						DataSet3 (96 points/24-h)
dateTime	R01	R02	R03	R04		dateTime	R01	R02	R03	R04		dateTime	R01	R02	R03	R04
2012-06-02	398.922	401.097	383.677	387.462		2012-06-02	398.848	383.214	353.717	320.137		2012-06-02 00:10:00	410.397	371.26	341.094	318.44
2012-06-02 01:00:00	381.713	390.74	440.452	430.843		2012-06-02 00:30:00	398.996	418.979	413.636	454.786		2012-06-02 00:25:00	387.298	395.169	366.34	321.834
2012-06-02 02:00:00	364.398	376.77	427.434	418.978		2012-06-02 01:00:00	391.662	418.906	451.159	424.117		2012-06-02 00:40:00	409.519	414.185	457.688	442.205
2012-06-02 03:00:00	393.397	397.997	405.647	345.268		2012-06-02 01:30:00	371.763	362.575	429.746	437.569		2012-06-02 00:55:00	388.474	423.773	369.584	467.367
2012-06-02 04:00:00	409.478	401.977	430.743	325.887		2012-06-02 02:00:00	345.042	371.072	433.139	426.329		2012-06-02 01:10:00	406.024	423.771	433.344	434.325
2012-06-02 05:00:00	383.369	404.033	396.837	362.92		2012-06-02 02:30:00	383.754	382.468	421.728	411.627		2012-06-02 01:25:00	377.3	414.041	468.974	413.909
2012-06-02 06:00:00	308.903	371.288	344.475	353.281		2012-06-02 03:00:00	393.282	416.994	404.216	386.209		2012-06-02 01:40:00	386.92	354.926	460.237	456.393
2012-06-02 07:00:00	302.327	335.476	308.006	304.689		2012-06-02 03:30:00	393.511	379.001	407.078	304.327		2012-06-02 01:55:00	356.607	370.223	399.255	418.745
2012-06-02 08:00:00	296.996	339.553	318.06	376.236		2012-06-02 04:00:00	409.585	403.375	432.039	311.086		2012-06-02 02:10:00	358.19	374.982	419.795	422.485
2012-06-02 09:00:00	323.643	337.822	387.162	381.432		2012-06-02 04:30:00	409.37	400.58	429.447	340.688		2012-06-02 02:25:00	331.895	367.163	446.483	430.172
2012-06-02 10:00:00	370.332	377.814	335.742	313.167		2012-06-02 05:00:00	376.107	404.463	393.391	372.238		2012-06-02 02:40:00	406.371	368.002	456.221	436.922
2012-06-02 11:00:00	298.519	340.104	342.989	307.558		2012-06-02 05:30:00	390.63	403.603	400.284	353.602		2012-06-02 02:55:00	361.137	396.934	387.236	386.333
2012-06-02 12:00:00	292.629	339.234	328.968	306.001		2012-06-02 06:00:00	324.432	398.312	374.871	378.865		2012-06-02 03:10:00	364.923	406.477	377.019	397.51
2012-06-02 13:00:00	287.81	330.894	323.642	338.774		2012-06-02 06:30:00	293.374	344.263	314.079	327.696		2012-06-02 03:25:00	421.64	427.51	431.413	374.907
2012-06-02 14:00:00	290.928	341.037	334.025	308.132		2012-06-02 07:00:00	304.034	329.193	311.018	306.699		2012-06-02 03:40:00	380.682	357.694	364.86	303.882
2012-06-02 15:00:00	319.306	379.943	335.978	338.991		2012-06-02 07:30:00	300.62	341.76	304.995	302.679		2012-06-02 03:55:00	406.341	400.308	449.295	304.773
2012-06-02 16:00:00	344.003	336.908	359.752	346.788		2012-06-02 08:00:00	301.065	348.066	322.772	316.834		2012-06-02 04:10:00	416.675	410.28	437.438	302.7
2012-06-02 17:00:00	338.236	346.642	360.58	389.183		2012-06-02 08:30:00	292.927	331.039	313.349	435.637		2012-06-02 04:25:00	402.494	396.47	426.641	319.473
2012-06-02 18:00:00	386.348	396.273	401.475	419.678		2012-06-02 09:00:00	318.761	321.136	353.985	427.948		2012-06-02 04:40:00	426.865	404.448	440.708	307.264
2012-06-02 19:00:00	391.792	410.504	363.34	400.205		2012-06-02 09:30:00	328.525	354.508	420.339	334.917		2012-06-02 04:55:00	391.876	396.712	418.186	374.112
2012-06-02 20:00:00	407.002	397.358	395.92	409.234		2012-06-02 10:00:00	385.345	408.939	348.555	312.98		2012-06-02 05:10:00	380.811	402.621	409.006	422.088
2012-06-02 21:00:00	400.401	413.308	420.77	443.808		2012-06-02 10:30:00	355.32	346.689	322.929	313.355		2012-06-02 05:25:00	371.404	406.304	377.775	322.388
2012-06-02 22:00:00	367.584	391.876	417.381	421.244		2012-06-02 11:00:00	305.347	336.663	333.674	311.355		2012-06-02 05:40:00	391.758	399.246	396.209	310.461
2012-06-02 23:00:00	361.919	394.539	400.856	332.884		2012-06-02 11:30:00	291.691	343.544	352.304	303.761		2012-06-02 05:55:00	389.503	407.961	404.358	396.743
						2012-06-02 12:00:00	288.927	344.17	333.652	294.882		2012-06-02 06:10:00	355.656	414.16	411.535	414.521
						2012-06-02 12:30:00	296.332	334.299	324.284	317.121		2012-06-02 06:25:00	293.207	382.464	338.207	343.209
						2012-06-02 13:00:00	282.028	317.572	323.779	348.095		2012-06-02 06:40:00	284.121	349.661	320.993	348.844
						2012-06-02 13:30:00	293.591	344.217	323.505	329.454		2012-06-02 06:55:00	302.628	338.865	307.165	306.548
						2012-06-02 14:00:00	286.559	334.741	340.894	313.166		2012-06-02 07:10:00	293.788	331.746	312.573	294.484
						2012-06-02 14:30:00	295.297	347.332	327.157	303.098		2012-06-02 07:25:00	314.281	326.64	309.464	318.913
						2012-06-02 15:00:00	291.521	417.069	331.627	320.129		2012-06-02 07:40:00	302.032	346.276	302.536	295.096
						2012-06-02 15:30:00	347.091	342.816	340.328	357.852		2012-06-02 07:55:00	299.207	337.244	307.454	310.262
						2012-06-02 16:00:00	381.435	346.365	357.805	369.121		2012-06-02 08:10:00	298.257	329.023	310.093	310.362
						2012-06-02 16:30:00	306.571	327.452	361.698	324.455		2012-06-02 08:25:00	303.873	367.108	335.45	323.307
						2012-06-02 17:00:00	318.361	326.757	348.752	397.936		2012-06-02 08:40:00	291.337	330.866	315.841	425.854
						2012-06-02 17:30:00	358.111	366.527	372.409	380.43		2012-06-02 08:55:00	294.517	331.212	310.857	445.42
						2012-06-02 18:00:00	391.582	386.454	395.976	454.921		2012-06-02 09:10:00	323.006	327.181	311.78	437.207
						2012-06-02 18:30:00	381.113	406.092	406.975	384.434		2012-06-02 09:25:00	314.516	315.091	396.189	418.689
						2012-06-02 19:00:00	364.533	400.423	373.467	435.555		2012-06-02 09:40:00	317.726	316.969	418.846	361.603
						2012-06-02 19:30:00	419.05	420.586	353.214	364.854		2012-06-02 09:55:00	339.324	392.048	421.832	308.231
						2012-06-02 20:00:00	413.549	387.105	365.477	445.249		2012-06-02 10:10:00	385.989	408.518	378.048	315.896
						2012-06-02 20:30:00	400.455	407.612	426.362	373.22		2012-06-02 10:25:00	384.7	409.361	319.062	310.064
						2012-06-02 21:00:00	404.481	416.851	406.164	440.36		2012-06-02 10:40:00	386.086	348.928	323.634	299.276
						2012-06-02 21:30:00	396.321	409.766	435.377	447.256		2012-06-02 10:55:00	324.553	344.45	322.225	327.433
						2012-06-02 22:00:00	397.234	388.106	428.822	416.085		2012-06-02 11:10:00	307.272	341.529	330.186	316.665
						2012-06-02 22:30:00	337.933	395.646	405.94	426.403		2012-06-02 11:25:00	303.421	331.797	337.162	306.046
						2012-06-02 23:00:00	338.784	399.623	425.001	351.783		2012-06-02 11:40:00	295.579	339.953	361.511	315.435
						2012-06-02 23:30:00	385.053	389.455	376.711	313.985		2012-06-02 11:55:00	287.803	347.136	343.098	292.087
												2012-06-02 12:10:00	287.704	343.905	340.598	297.594
												2012-06-02 12:25:00	290.15	344.434	326.706	292.171
												2012-06-02 12:40:00	313.879	347.079	315.517	319.75
												2012-06-02 12:55:00	278.785	321.518	333.051	314.492
												2012-06-02 13:10:00	276.103	321.618	326.063	356.924
												2012-06-02 13:25:00	287.953	313.526	321.496	339.266
												2012-06-02 13:40:00	289.368	334.297	322	323.308
												2012-06-02 13:55:00	297.815	354.136	325.01	335.599
												2012-06-02 14:10:00	291.544	337.531	333.653	312.284
												2012-06-02 14:25:00	281.575	331.951	348.135	314.047
												2012-06-02 14:40:00	293.307	333.091	324.15	315.937
												2012-06-02 14:55:00	297.287	361.573	330.164	290.259
												2012-06-02 15:10:00	290.854	416.852	331.479	303.209
												2012-06-02 15:25:00	292.188	417.286	331.776	337.049
												2012-06-02 15:40:00	287.601	345.691	325.327	319.053
												2012-06-02 15:55:00	406.582	339.941	355.33	396.651
												2012-06-02 16:10:00	435.431	347.391	369.2	411.076
												2012-06-02 16:25:00	327.439	345.338	346.411	327.167
												2012-06-02 16:40:00	303.259	327.74	333.315	326.413
												2012-06-02 16:55:00	309.882	327.163	390.081	322.497
												2012-06-02 17:10:00	314.484	325.925	364.341	358.685
												2012-06-02 17:25:00	322.237	327.589	333.163	437.186
												2012-06-02 17:40:00	326.628	328.857	339.731	345.822
												2012-06-02 17:55:00	389.594	404.196	405.086	415.038
												2012-06-02 18:10:00	445.352	431.005	450.548	480.443
												2012-06-02 18:25:00	337.812	341.904	341.403	429.399
												2012-06-02 18:40:00	334.101	371.162	412.866	404.019
												2012-06-02 18:55:00	428.125	441.022	401.083	364.849
												2012-06-02 19:10:00	390.985	426.092	400.758	413.158
												2012-06-02 19:25:00	338.081	374.753	346.175	457.953
												2012-06-02 19:40:00	406.512	395.053	335.415	334.44
												2012-06-02 19:55:00	431.589	446.118	371.014	395.269
												2012-06-02 20:10:00	419.325	403.615	371.246	443.914
												2012-06-02 20:25:00	407.773	370.595	359.709	446.584
												2012-06-02 20:40:00	402.487	397.696	429.087	342.928
												2012-06-02 20:55:00	398.424	417.528	423.637	403.511
												2012-06-02 21:10:00	371.788	407.933	404.792	431.181
												2012-06-02 21:25:00	437.175	425.77	407.535	449.54
												2012-06-02 21:40:00	403.022	417.452	406.194	469.44
												2012-06-02 21:55:00	389.619	402.08	464.56	425.071
												2012-06-02 22:10:00	400.166	423.68	471.454	415.431
												2012-06-02 22:25:00	394.302	352.531	386.19	416.739
												2012-06-02 22:40:00	339.502	363.656	392.638	415.99
												2012-06-02 22:55:00	336.365	427.636	419.242	436.816
												2012-06-02 23:10:00	348.615	428.136	442.648	383.036
												2012-06-02 23:25:00	328.953	371.11	407.354	320.531
												2012-06-02 23:40:00	325.559	358.788	383.262	314.471
												2012-06-02 23:55:00	444.548	420.123	370.16	313.498

### Sheet: CosinorOnline & Cosinor2
DataSet1 (24 points/24-h)									DataSet2 (48 points/24-h)									DataSet3 (96 points/24-h)
time	R01	time	R02	time	R03	time	R04		time	R01	time	R02	time	R03	time	R04		time	R01	time	R02	time	R03	time	R04
0	398.922	0	401.097	0	383.677	0	387.462		0	398.848	0	383.214	0	353.717	0	320.137		0.17	410.397	0.17	371.26	0.17	341.094	0.17	318.44
1	381.713	1	390.74	1	440.452	1	430.843		0.5	398.996	0.5	418.979	0.5	413.636	0.5	454.786		0.42	387.298	0.42	395.169	0.42	366.34	0.42	321.834
2	364.398	2	376.77	2	427.434	2	418.978		1	391.662	1	418.906	1	451.159	1	424.117		0.67	409.519	0.67	414.185	0.67	457.688	0.67	442.205
3	393.397	3	397.997	3	405.647	3	345.268		1.5	371.763	1.5	362.575	1.5	429.746	1.5	437.569		0.92	388.474	0.92	423.773	0.92	369.584	0.92	467.367
4	409.478	4	401.977	4	430.743	4	325.887		2	345.042	2	371.072	2	433.139	2	426.329		1.17	406.024	1.17	423.771	1.17	433.344	1.17	434.325
5	383.369	5	404.033	5	396.837	5	362.92		2.5	383.754	2.5	382.468	2.5	421.728	2.5	411.627		1.42	377.3	1.42	414.041	1.42	468.974	1.42	413.909
6	308.903	6	371.288	6	344.475	6	353.281		3	393.282	3	416.994	3	404.216	3	386.209		1.67	386.92	1.67	354.926	1.67	460.237	1.67	456.393
7	302.327	7	335.476	7	308.006	7	304.689		3.5	393.511	3.5	379.001	3.5	407.078	3.5	304.327		1.92	356.607	1.92	370.223	1.92	399.255	1.92	418.745
8	296.996	8	339.553	8	318.06	8	376.236		4	409.585	4	403.375	4	432.039	4	311.086		2.17	358.19	2.17	374.982	2.17	419.795	2.17	422.485
9	323.643	9	337.822	9	387.162	9	381.432		4.5	409.37	4.5	400.58	4.5	429.447	4.5	340.688		2.42	331.895	2.42	367.163	2.42	446.483	2.42	430.172
10	370.332	10	377.814	10	335.742	10	313.167		5	376.107	5	404.463	5	393.391	5	372.238		2.67	406.371	2.67	368.002	2.67	456.221	2.67	436.922
11	298.519	11	340.104	11	342.989	11	307.558		5.5	390.63	5.5	403.603	5.5	400.284	5.5	353.602		2.92	361.137	2.92	396.934	2.92	387.236	2.92	386.333
12	292.629	12	339.234	12	328.968	12	306.001		6	324.432	6	398.312	6	374.871	6	378.865		3.17	364.923	3.17	406.477	3.17	377.019	3.17	397.51
13	287.81	13	330.894	13	323.642	13	338.774		6.5	293.374	6.5	344.263	6.5	314.079	6.5	327.696		3.42	421.64	3.42	427.51	3.42	431.413	3.42	374.907
14	290.928	14	341.037	14	334.025	14	308.132		7	304.034	7	329.193	7	311.018	7	306.699		3.67	380.682	3.67	357.694	3.67	364.86	3.67	303.882
15	319.306	15	379.943	15	335.978	15	338.991		7.5	300.62	7.5	341.76	7.5	304.995	7.5	302.679		3.92	406.341	3.92	400.308	3.92	449.295	3.92	304.773
16	344.003	16	336.908	16	359.752	16	346.788		8	301.065	8	348.066	8	322.772	8	316.834		4.17	416.675	4.17	410.28	4.17	437.438	4.17	302.7
17	338.236	17	346.642	17	360.58	17	389.183		8.5	292.927	8.5	331.039	8.5	313.349	8.5	435.637		4.42	402.494	4.42	396.47	4.42	426.641	4.42	319.473
18	386.348	18	396.273	18	401.475	18	419.678		9	318.761	9	321.136	9	353.985	9	427.948		4.67	426.865	4.67	404.448	4.67	440.708	4.67	307.264
19	391.792	19	410.504	19	363.34	19	400.205		9.5	328.525	9.5	354.508	9.5	420.339	9.5	334.917		4.92	391.876	4.92	396.712	4.92	418.186	4.92	374.112
20	407.002	20	397.358	20	395.92	20	409.234		10	385.345	10	408.939	10	348.555	10	312.98		5.17	380.811	5.17	402.621	5.17	409.006	5.17	422.088
21	400.401	21	413.308	21	420.77	21	443.808		10.5	355.32	10.5	346.689	10.5	322.929	10.5	313.355		5.42	371.404	5.42	406.304	5.42	377.775	5.42	322.388
22	367.584	22	391.876	22	417.381	22	421.244		11	305.347	11	336.663	11	333.674	11	311.355		5.67	391.758	5.67	399.246	5.67	396.209	5.67	310.461
23	361.919	23	394.539	23	400.856	23	332.884		11.5	291.691	11.5	343.544	11.5	352.304	11.5	303.761		5.92	389.503	5.92	407.961	5.92	404.358	5.92	396.743
									12	288.927	12	344.17	12	333.652	12	294.882		6.17	355.656	6.17	414.16	6.17	411.535	6.17	414.521
									12.5	296.332	12.5	334.299	12.5	324.284	12.5	317.121		6.42	293.207	6.42	382.464	6.42	338.207	6.42	343.209
									13	282.028	13	317.572	13	323.779	13	348.095		6.67	284.121	6.67	349.661	6.67	320.993	6.67	348.844
									13.5	293.591	13.5	344.217	13.5	323.505	13.5	329.454		6.92	302.628	6.92	338.865	6.92	307.165	6.92	306.548
									14	286.559	14	334.741	14	340.894	14	313.166		7.17	293.788	7.17	331.746	7.17	312.573	7.17	294.484
									14.5	295.297	14.5	347.332	14.5	327.157	14.5	303.098		7.42	314.281	7.42	326.64	7.42	309.464	7.42	318.913
									15	291.521	15	417.069	15	331.627	15	320.129		7.67	302.032	7.67	346.276	7.67	302.536	7.67	295.096
									15.5	347.091	15.5	342.816	15.5	340.328	15.5	357.852		7.92	299.207	7.92	337.244	7.92	307.454	7.92	310.262
									16	381.435	16	346.365	16	357.805	16	369.121		8.17	298.257	8.17	329.023	8.17	310.093	8.17	310.362
									16.5	306.571	16.5	327.452	16.5	361.698	16.5	324.455		8.42	303.873	8.42	367.108	8.42	335.45	8.42	323.307
									17	318.361	17	326.757	17	348.752	17	397.936		8.67	291.337	8.67	330.866	8.67	315.841	8.67	425.854
									17.5	358.111	17.5	366.527	17.5	372.409	17.5	380.43		8.92	294.517	8.92	331.212	8.92	310.857	8.92	445.42
									18	391.582	18	386.454	18	395.976	18	454.921		9.17	323.006	9.17	327.181	9.17	311.78	9.17	437.207
									18.5	381.113	18.5	406.092	18.5	406.975	18.5	384.434		9.42	314.516	9.42	315.091	9.42	396.189	9.42	418.689
									19	364.533	19	400.423	19	373.467	19	435.555		9.67	317.726	9.67	316.969	9.67	418.846	9.67	361.603
									19.5	419.05	19.5	420.586	19.5	353.214	19.5	364.854		9.92	339.324	9.92	392.048	9.92	421.832	9.92	308.231
									20	413.549	20	387.105	20	365.477	20	445.249		10.17	385.989	10.17	408.518	10.17	378.048	10.17	315.896
									20.5	400.455	20.5	407.612	20.5	426.362	20.5	373.22		10.42	384.7	10.42	409.361	10.42	319.062	10.42	310.064
									21	404.481	21	416.851	21	406.164	21	440.36		10.67	386.086	10.67	348.928	10.67	323.634	10.67	299.276
									21.5	396.321	21.5	409.766	21.5	435.377	21.5	447.256		10.92	324.553	10.92	344.45	10.92	322.225	10.92	327.433
									22	397.234	22	388.106	22	428.822	22	416.085		11.17	307.272	11.17	341.529	11.17	330.186	11.17	316.665
									22.5	337.933	22.5	395.646	22.5	405.94	22.5	426.403		11.42	303.421	11.42	331.797	11.42	337.162	11.42	306.046
									23	338.784	23	399.623	23	425.001	23	351.783		11.67	295.579	11.67	339.953	11.67	361.511	11.67	315.435
									23.5	385.053	23.5	389.455	23.5	376.711	23.5	313.985		11.92	287.803	11.92	347.136	11.92	343.098	11.92	292.087
																		12.17	287.704	12.17	343.905	12.17	340.598	12.17	297.594
																		12.42	290.15	12.42	344.434	12.42	326.706	12.42	292.171
																		12.67	313.879	12.67	347.079	12.67	315.517	12.67	319.75
																		12.92	278.785	12.92	321.518	12.92	333.051	12.92	314.492
																		13.17	276.103	13.17	321.618	13.17	326.063	13.17	356.924
																		13.42	287.953	13.42	313.526	13.42	321.496	13.42	339.266
																		13.67	289.368	13.67	334.297	13.67	322	13.67	323.308
																		13.92	297.815	13.92	354.136	13.92	325.01	13.92	335.599
																		14.17	291.544	14.17	337.531	14.17	333.653	14.17	312.284
																		14.42	281.575	14.42	331.951	14.42	348.135	14.42	314.047
																		14.67	293.307	14.67	333.091	14.67	324.15	14.67	315.937
																		14.92	297.287	14.92	361.573	14.92	330.164	14.92	290.259
																		15.17	290.854	15.17	416.852	15.17	331.479	15.17	303.209
																		15.42	292.188	15.42	417.286	15.42	331.776	15.42	337.049
																		15.67	287.601	15.67	345.691	15.67	325.327	15.67	319.053
																		15.92	406.582	15.92	339.941	15.92	355.33	15.92	396.651
																		16.17	435.431	16.17	347.391	16.17	369.2	16.17	411.076
																		16.42	327.439	16.42	345.338	16.42	346.411	16.42	327.167
																		16.67	303.259	16.67	327.74	16.67	333.315	16.67	326.413
																		16.92	309.882	16.92	327.163	16.92	390.081	16.92	322.497
																		17.17	314.484	17.17	325.925	17.17	364.341	17.17	358.685
																		17.42	322.237	17.42	327.589	17.42	333.163	17.42	437.186
																		17.67	326.628	17.67	328.857	17.67	339.731	17.67	345.822
																		17.92	389.594	17.92	404.196	17.92	405.086	17.92	415.038
																		18.17	445.352	18.17	431.005	18.17	450.548	18.17	480.443
																		18.42	337.812	18.42	341.904	18.42	341.403	18.42	429.399
																		18.67	334.101	18.67	371.162	18.67	412.866	18.67	404.019
																		18.92	428.125	18.92	441.022	18.92	401.083	18.92	364.849
																		19.17	390.985	19.17	426.092	19.17	400.758	19.17	413.158
																		19.42	338.081	19.42	374.753	19.42	346.175	19.42	457.953
																		19.67	406.512	19.67	395.053	19.67	335.415	19.67	334.44
																		19.92	431.589	19.92	446.118	19.92	371.014	19.92	395.269
																		20.17	419.325	20.17	403.615	20.17	371.246	20.17	443.914
																		20.42	407.773	20.42	370.595	20.42	359.709	20.42	446.584
																		20.67	402.487	20.67	397.696	20.67	429.087	20.67	342.928
																		20.92	398.424	20.92	417.528	20.92	423.637	20.92	403.511
																		21.17	371.788	21.17	407.933	21.17	404.792	21.17	431.181
																		21.42	437.175	21.42	425.77	21.42	407.535	21.42	449.54
																		21.67	403.022	21.67	417.452	21.67	406.194	21.67	469.44
																		21.92	389.619	21.92	402.08	21.92	464.56	21.92	425.071
																		22.17	400.166	22.17	423.68	22.17	471.454	22.17	415.431
																		22.42	394.302	22.42	352.531	22.42	386.19	22.42	416.739
																		22.67	339.502	22.67	363.656	22.67	392.638	22.67	415.99
																		22.92	336.365	22.92	427.636	22.92	419.242	22.92	436.816
																		23.17	348.615	23.17	428.136	23.17	442.648	23.17	383.036
																		23.42	328.953	23.42	371.11	23.42	407.354	23.42	320.531
																		23.67	325.559	23.67	358.788	23.67	383.262	23.67	314.471
																		23.92	444.548	23.92	420.123	23.92	370.16	23.92	313.498
