## Supplementary Table 1 for "Time distributed data analysis by Cosinor.Online application"

### Sheet: output
DataSet1 (24 points/24-h)															DataSet2 (48 points/24-h)															DataSet3 (96 points/24-h)
		CosinorOnline				Cosinor2				Chronos-Fit							CosinorOnline				Cosinor2				Chronos-Fit							CosinorOnline				Cosinor2				Chronos-Fit
period	output	R01	R02	R03	R04	R01	R02	R03	R04	R01	R02	R03	R04		period	output	R01	R02	R03	R04	R01	R02	R03	R04	R01	R02	R03	R04		period	output	R01	R02	R03	R04	R01	R02	R03	R04	R01	R02	R03	R04
24	mesor	350.831	373.05	373.496	365.11	350.831	373.05	373.496	365.11	350.83	373.05	373.5	365.11		24	mesor	350.831	373.05	373.496	365.11	350.831	373.05	373.496	365.11	350.83	373.05	373.5	365.11		24	mesor	350.831	373.05	373.496	365.11	350.831	373.05	373.496	365.11	350.83	373.05	373.5	365.11
	amp	46.7156	31.8862	45.6076	43.4754	46.7156	31.8862	45.6076	43.4754	46.72	31.89	45.61	43.48			amp	46.7487	32.1758	45.804	42.9485	46.7487	32.1758	45.804	42.9485	46.75	32.18	45.8	42.95			amp	46.8301	32.1324	45.7668	43.0958	46.8301	32.1324	45.7668	43.0958	46.83	32.13	45.77	43.1
	acr (rad)					-6.0771	-6.11486	-6.21967	-5.7797							acr (rad)					-6.14388	-6.18423	-0.00127987	-5.84169							acr (rad)					-6.22193	-6.26211	-0.0761049	-5.92027
	acr (h)	23.2128	23.357	23.7574	22.0768	23.2128	23.357	23.7574	22.0768	23.21	23.36	23.76	22.08			acr (h)	23.4679	23.622	0.00488875	22.3136	23.4679	23.622	0.00488875	22.3136	23.47	23.62	0.004889	22.31			acr (h)	23.766	23.9195	0.290699	22.6137	23.766	23.9195	0.290699	22.6138	23.76	23.92	0.29	22.61
	F	17.696	17.8315	21.4375	10.4732	17.696	17.8315	21.4375	10.4732	17.7	17.83	21.44	10.47			F	27.492	21.4489	32.1927	11.9673	27.492	21.4489	32.1927	11.9673	27.49	21.45	32.19	11.97			F	36.884	28.5238	40.8468	19.7909	36.884	28.5238	40.8468	19.7909	36.88	28.52	40.85	19.79
	p-val	3e-05	3e-05	1e-05	0.0007	3.12976e-05	2.97621e-05	8.45919e-06	0.000699844							p-val	1e-05	1e-05	1e-05	7e-05	1.5807e-08	2.86932e-07	2.09263e-09	6.79902e-05							p-val	1e-05	1e-05	1e-05	1e-05	1.60775e-12	2.18678e-10	1.85598e-13	6.90147e-08
	%R					0.627607	0.629387	0.671233	0.499362	89.53	84.41	67.12	69.68			%R					0.549928	0.488042	0.588611	0.347207	79.16	68.34	81.19	52.13			%R					0.442339	0.380197	0.467639	0.298547	63.89	53.92	65.81	57.02
																														16	mesor	340.92	366.556	364.964	356.578	340.92	366.556	364.964	356.578	341.75	366.94	365.06	357.19
																															amp	46.7802	30.6398	40.2522	40.7382	46.7801	30.6398	40.2522	40.7382	44.87	30.48	39.74	40.29
																															acr (rad)					-1.52598	-1.64614	-1.53329	-1.42453
																															acr (h)	3.88589	4.19187	3.90449	3.62753	3.88589	4.19187	3.90449	3.62753	4.11	4.19	3.96	4.07
																															F	31.2286	21.3475	22.8231	14.9567	31.2286	21.3475	22.8231	14.9567	31.23	21.35	22.82	14.96
																															p-val	1e-05	1e-05	1e-05	1e-05	4.21249e-11	2.34551e-08	8.62453e-09	2.33398e-06
																															%R					0.401765	0.31464	0.329228	0.243369	55.23	37	39.84	48.31
																														14	mesor	345.863	369.974	369.961	360.915	345.863	369.974	369.961	360.915	345.3	369.38	368.97	358.02
																															amp	34.2115	21.3099	24.6682	28.9217	34.2115	21.3099	24.6682	28.9217	35.48	22.78	26.28	34.26
																															acr (rad)					-2.25161	-2.37836	-2.10183	-2.3141
																															acr (h)	5.01697	5.29938	4.68324	5.15621	5.01697	5.29938	4.68324	5.15621	5.07	5.39	4.84	5.14
																															F	11.9692	7.91659	6.25674	6.14142	11.9692	7.91659	6.25674	6.14142	11.97	7.92	6.26	6.14
																															p-val	2e-05	0.00067	0.00282	0.00312	2.36833e-05	0.000668432	0.00282251	0.00312486
																															%R					0.20471	0.145481	0.118596	0.116665	26.21	26.95	17.77	20.07
																														13	mesor	349.069	372.042	372.603	363.668	349.069	372.042	372.603	363.668	349.07	371.14	371.74	360.71
																															amp	22.0345	12.8578	12.1685	19.2101	22.0345	12.8578	12.1685	19.2101	22.03	14.62	NS	24.44
																															acr (rad)					-2.74703	-2.89168	-2.26563	-3.03848
																															acr (h)	5.68364	5.98292	4.68761	6.28665	5.68364	5.98292	4.68761	6.28665	5.68	5.95	NS	6.06
																															F	4.58617	2.76795	1.49324	2.73089	4.58617	2.76795	1.49324	2.73089	4.59	3.76	NS	5.26
																															p-val	0.0126	0.06797	0.22998	0.07039	0.0126025	0.0679696	0.229979	0.0703895
																															%R					0.0897732	0.0561815	0.0311136	0.0554711	8.98	13.48	15.58	30.63
																														9	mesor	348.548	371.417	370.756	363.807	348.548	371.417	370.756	363.807	348.55	370.44	369.7	363.81
																															amp	24.6113	15.8098	26.4899	27.1219	24.6113	15.8098	26.4899	27.1219	24.61	17.73	28.52	27.12
																															acr (rad)					-1.6663	-2.19219	-2.09505	-1.03794
																															acr (h)	2.38679	3.14008	3.00093	1.48674	2.38679	3.14008	3.00094	1.48674	2.38	3.2	2.98	1.48
																															F	6.11489	4.33838	7.8979	6.41261	6.11489	4.33838	7.8979	6.41261	6.11	6	7.9	6.41
																															p-val	0.0032	0.0158	0.00068	0.00246	0.00319898	0.0157996	0.000679193	0.0024607
																															%R					0.11622	0.0853368	0.145188	0.121192	11.62	19.64	20.91	12.12
																														8	mesor	350.831	373.05	373.496	365.11	350.831	373.05	373.496	365.11	350.83	373.05	373.5	365.11
																															amp	21.0845	12.1937	15.6495	16.637	21.0845	12.1937	15.6495	16.637	21.08	NS	NS	NS
																															acr (rad)					-2.66577	-3.43382	-2.67704	-1.62943
																															acr (h)	3.39416	4.37207	3.40851	2.07465	3.39416	4.37207	3.40851	2.07465	3.39	NS	NS	NS
																															F	4.5802	2.6934	2.68958	2.16526	4.5802	2.6934	2.68958	2.16526	4.58	NS	NS	NS
																															p-val	0.01267	0.07293	0.07319	0.12047	0.0126711	0.072928	0.0731921	0.120469
																															%R					0.0896669	0.0547513	0.0546778	0.0444929	8.97	NS	7.79	15.49
																														3	mesor	350.831	373.05	373.496	365.11	350.831	373.05	373.496	365.11	350.83	373.05	373.5	365.11
																															amp	11.1263	8.8948	5.66529	7.18664	11.1263	8.8948	5.66529	7.18664	NS	NS	NS	NS
																															acr (rad)					-2.05235	-1.191	-1.74236	-0.675536
																															acr (h)	0.979927	0.568661	0.831917	0.322545	0.979927	0.568661	0.831918	0.322545	NS	NS	NS	NS
																															F	1.19081	1.39537	0.33561	0.38929	1.19081	1.39537	0.335606	0.389285	NS	NS	NS	NS
																															p-val	0.30857	0.25288	0.71577	0.67864	0.308567	0.25288	0.715767	0.67864
																															%R					0.0249693	0.0291337	0.00716562	0.00830222	NS	NS	NS	NS
